# Unraveling patterns of disrupted gene expression across a complex tissue

**DOI:** 10.1101/2021.07.08.451646

**Authors:** Kelsie E. Hunnicutt, Jeffrey M. Good, Erica L. Larson

## Abstract

Whole tissue RNASeq is the standard approach for studying gene expression divergence in evolutionary biology and provides a snapshot of the comprehensive transcriptome for a given tissue. However, whole tissues consist of diverse cell types differing in expression profiles, and the cellular composition of these tissues can evolve across species. Here, we investigate the effects of different cellular composition on whole tissue expression profiles. We compared gene expression from whole testes and enriched spermatogenesis populations in two species of house mice, *Mus musculus musculus* and *M. m. domesticus*, and their sterile and fertile F1 hybrids, which differ in both cellular composition and regulatory dynamics. We found that cellular composition differences skewed expression profiles and differential gene expression in whole testes samples. Importantly, both approaches were able to detect large-scale patterns such as disrupted X chromosome expression although whole testes sampling resulted in decreased power to detect differentially expressed genes. We encourage researchers to account for histology in RNASeq and consider methods that reduce sample complexity whenever feasible. Ultimately, we show that differences in cellular composition between tissues can modify expression profiles, potentially altering inferred gene ontological processes, insights into gene network evolution, and processes governing gene expression evolution.
