## Supplemental File 4 for "Unraveling patterns of disrupted gene expression across a complex tissue"

### Sheet: SP_DE_Genes
Supplemental Table: Identities and logFC of genes that were up differentially regulated between whole testes and Mitosis (SP) mus and dom samples.
Ensembl_ID	Gene_Name	logFC_in_WT	logFC_in_SP
ENSMUSG00000075573	Defb47	5.7029	-1.77088
ENSMUSG00000097624	Gm5091	3.73825	-2.60541
ENSMUSG00000034664	Itga2b	2.79413	-0.667398
ENSMUSG00000086649	Gm15286	2.77945	-1.15102
ENSMUSG00000037805	Rpl10a	2.45614	-0.490068
ENSMUSG00000038552	Fndc4	2.41309	-1.019
ENSMUSG00000052374	Actn2	2.06582	-1.297
ENSMUSG00000027398	Il1b	1.96902	-2.09088
ENSMUSG00000056888	Glipr1	1.89797	-1.73009
ENSMUSG00000016386	Mpped2	1.48014	-2.00577
ENSMUSG00000068101	Cenpm	1.45556	-0.860326
ENSMUSG00000003849	Nqo1	1.42403	-1.74646
ENSMUSG00000073421	H2-Ab1	1.39625	-3.08903
ENSMUSG00000086075	Gm15728	1.35518	-0.949387
ENSMUSG00000000184	Ccnd2	1.34179	-1.54994
ENSMUSG00000026162	Nhej1	1.30259	-0.860614
ENSMUSG00000020083	Fam241b	1.20074	-0.874341
ENSMUSG00000025784	Clec3b	1.19502	-1.7685
ENSMUSG00000029581	Fscn1	1.1467	-1.27977
ENSMUSG00000036181	Hist1h1c	1.05902	-0.5873
ENSMUSG00000024873	Cnih2	1.05281	-0.735737
ENSMUSG00000035245	Eogt	1.01453	-0.807176
ENSMUSG00000066807	Gm10179	-1.08759	0.637344
ENSMUSG00000021256	Vash1	-1.2035	0.955487
ENSMUSG00000045349	Sh2d5	-1.32214	0.673593
ENSMUSG00000056069	Otulinl	-1.32623	1.15079
ENSMUSG00000029094	Afap1	-1.33241	0.637212
ENSMUSG00000036223	Ska1	-1.3487	0.78761
ENSMUSG00000104435	Gm37422	-1.3538	0.806618
ENSMUSG00000030074	Gxylt2	-1.42645	1.13311
ENSMUSG00000039943	Plcb4	-1.62042	0.81358
ENSMUSG00000040033	Stat2	-2.05756	0.491958
ENSMUSG00000078604	Gm10961	-2.33238	1.51361
ENSMUSG00000041372	B4galnt3	-2.67739	1.014
ENSMUSG00000029602	Rasal1	-3.53068	0.874115
ENSMUSG00000027297	Ltk	-4.86918	0.839587

### Sheet: LZ_DE_Genes
Supplemental Table: Identities and logFC of genes that were up differentially regulated between whole testes and MeiosisBefore X-Inact. (LZ) mus and dom samples.
Ensembl_ID	Gene_Name	logFC_in_WT	logFC_in_LZ
ENSMUSG00000075573	Defb47	5.7029	-2.61188
ENSMUSG00000034664	Itga2b	2.79413	-1.41912
ENSMUSG00000116877	4921517D16Rik	2.6803	-3.73348
ENSMUSG00000106896	G630022F23Rik	2.24208	-1.4364
ENSMUSG00000048856	Slc25a47	1.50413	-1.15394
ENSMUSG00000016386	Mpped2	1.48014	-1.21759
ENSMUSG00000037735	2810032G03Rik	1.42816	-1.63711
ENSMUSG00000026162	Nhej1	1.30259	-0.651393
ENSMUSG00000025784	Clec3b	1.19502	-4.55944
ENSMUSG00000001930	Vwf	1.1625	-1.29802
ENSMUSG00000046152	Fut10	-1.06042	1.77212
ENSMUSG00000066807	Gm10179	-1.08759	0.590908
ENSMUSG00000029312	Klhl8	-1.10181	0.462636
ENSMUSG00000021256	Vash1	-1.2035	1.27008
ENSMUSG00000045349	Sh2d5	-1.32214	0.871083
ENSMUSG00000015846	Rxra	-1.41181	0.730442
ENSMUSG00000041594	Tmtc4	-1.45195	0.748684
ENSMUSG00000039943	Plcb4	-1.62042	0.623846
ENSMUSG00000022186	Oxct1	-1.63117	0.523278
ENSMUSG00000108490	1700110I07Rik	-1.86698	1.46722
ENSMUSG00000026413	Pkp1	-2.14302	1.40065
ENSMUSG00000112558	Gm32364	-2.65147	2.19849
ENSMUSG00000041372	B4galnt3	-2.67739	1.33307
ENSMUSG00000090753	Rpl31-ps4	-2.83644	2.82807
ENSMUSG00000037541	Shank2	-4.0625	0.687332

### Sheet: DIP_DE_Genes
Supplemental Table: Identities and logFC of genes that were up differentially regulated between whole testes and MeiosisAfter X-Inact. (DIP) mus and dom samples.
Ensembl_ID	Gene_Name	logFC_in_WT	logFC_in_DIP
ENSMUSG00000061311	Rag1	3.93168	-1.45267
ENSMUSG00000022575	Gsdmd	2.5377	-2.93739
ENSMUSG00000039323	Igfbp2	1.94373	-1.92695
ENSMUSG00000090744	Gm6871	1.92945	-1.22264
ENSMUSG00000056666	Retsat	1.92637	-0.82384
ENSMUSG00000037735	2810032G03Rik	1.42816	-1.85684
ENSMUSG00000073804	Nps	1.42753	-1.94645
ENSMUSG00000026941	Mamdc4	1.36447	-1.04519
ENSMUSG00000026162	Nhej1	1.30259	-1.07004
ENSMUSG00000020083	Fam241b	1.20074	-4.65126
ENSMUSG00000062480	Acat3	1.08718	-1.01032
ENSMUSG00000067049	Unc93a	-0.972605	3.95359
ENSMUSG00000034285	Nipsnap1	-1.08495	2.83346
ENSMUSG00000066807	Gm10179	-1.08759	0.632519
ENSMUSG00000022519	Srl	-1.13882	0.946805
ENSMUSG00000040061	Plcb2	-1.42516	0.966318
ENSMUSG00000112141	4930563J15Rik	-1.46938	1.95878
ENSMUSG00000083041	Gmfg-ps	-1.62098	2.67542
ENSMUSG00000034796	Cpne7	-1.62587	1.57235
ENSMUSG00000005804	Bloc1s6	-1.64127	1.48018
ENSMUSG00000073208	Speer4c	-1.7844	1.21759
ENSMUSG00000086607	4930511M06Rik	-2.15479	1.40554
ENSMUSG00000075277	Haglr	-2.15903	1.59373
ENSMUSG00000026579	F5	-2.46519	2.22486
ENSMUSG00000112558	Gm32364	-2.65147	2.3115

### Sheet: RS_DE_Genes
Supplemental Table: Identities and logFC of genes that were up differentially regulated between whole testes and Postmeiosis (RS) mus and dom samples.
Ensembl_ID	Gene_Name	logFC_in_WT	logFC_in_RS
ENSMUSG00000038295	Atg9b	3.05604	-1.63543
ENSMUSG00000082033	Mageb10-ps	2.49043	-2.90022
ENSMUSG00000029622	Arpc1b	1.20964	-0.906378
ENSMUSG00000020083	Fam241b	1.20074	-3.59002
ENSMUSG00000075702	Selenom	1.16348	-1.2598
ENSMUSG00000015090	Ptgds	-1.49114	1.33446
ENSMUSG00000022548	Apod	-2.0187	6.05569
ENSMUSG00000091813	Ces2h	-2.22142	1.2068
